# The proteomic landscape and temporal dynamics of mammalian gastruloid development

**DOI:** 10.1101/2024.09.05.609098

**Authors:** Riddhiman K. Garge, Valerie Lynch, Rose Fields, Silvia Casadei, Sabrina Best, Jeremy Stone, Matthew Snyder, Connor Kubo, Arata Wakimoto, Zukai Liu, Chris D. McGann, Jay Shendure, Lea M. Starita, Nobuhiko Hamazaki, Devin K. Schweppe

## Abstract

Gastrulation is the process by which the early embryo establishes a body plan and primes itself for organogenesis. As gastrulation is challenging to study *in vivo*, stem cell-derived “gastruloids” have emerged as powerful surrogates. Although transcriptomics and imaging have been applied extensively to such embryo models, the dynamics of their proteomes remains largely unknown. Here, we apply quantitative proteomics to human and mouse gastruloids at four key stages. We leverage these data to map the expression dynamics of protein complexes, and to nominate cooperative proteins. With matched transcriptome and phosphosite data, we investigate global and stage/pathway-specific discordance between the transcriptome and proteome and nominate kinase-substrate relationships based on phosphosite dynamics. Finally, we apply co-regulation network analysis to identify genes linked to the Commander complex whose perturbation leads to morphological defects in gastruloids. Altogether, our work showcases the potential of applying proteomics to embryo models to advance our understanding of mammalian development in ways challenging through transcriptomics alone.
