## Supplementary Tables for "The proteomic landscape and temporal dynamics of mammalian gastruloid development": Sup_Table4.xlsx

### Sheet: SupTable_annotated_edges_stats
Edge_type	Edge_count	Type	Edge_fraction
Complex	3112	Correlated	0.975549
GOBP	83578	Correlated	0.664985
GOCC	68219	Correlated	0.746223
GOMF	7512	Correlated	0.657505
Localization	60647	Correlated	0.802846
PPI	2071	Correlated	0.935411
Pathway	29140	Correlated	0.737535
Complex	78	Anticorrelated	0.0244514
GOBP	42106	Anticorrelated	0.335015
GOCC	23200	Anticorrelated	0.253777
GOMF	3913	Anticorrelated	0.342495
Localization	14893	Anticorrelated	0.197154
PPI	143	Anticorrelated	0.064589
Pathway	10370	Anticorrelated	0.262465
