## Supplementary Tables for "The proteomic landscape and temporal dynamics of mammalian gastruloid development": Sup_Table11.xlsx

### Sheet: Sheet1
Gene.Symbol	Gene_label	Motif	Phos_residue	Site.Position	POU5F1_target	SOX2_target	NANOG_target
ABLIM1	ABLIM1 S352	LRPTRTSSESIYS	S	352	No	Yes	No
ABLIM1	ABLIM1 S452	MIHRSTSQGSINS	S	452	No	Yes	No
ABLIM1	ABLIM1 S655	PSSKTASLPGYGR	S	655	No	Yes	No
ABLIM1	ABLIM1 S431	ESPRTLSPTPSAE	S	431	No	Yes	No
ACIN1	ACIN1 S216	SEEKGDSDDEKPR	S	216	No	Yes	No
ACIN1	ACIN1 S490	SDTKAESPAEKVP	S	490	No	Yes	No
ACIN1	ACIN1 S655	SSNSRKSLSPGVS	S	655	No	Yes	No
ACIN1	ACIN1 S208	SPRKSSSISEEKG	S	208	No	Yes	No
ACIN1	ACIN1 S365	KEMKTTSPLEEEE	S	365	No	Yes	No
ACIN1	ACIN1 S729	LQPERGSPKKCEA	S	729	No	Yes	No
ACIN1	ACIN1 S1004	RTAQVPSPPRGKI	S	1004	No	Yes	No
ADAR	ADAR S868	MLLLSRSPEAQPK	S	868	No	Yes	Yes
ADD3	ADD3 S677	VLSPEGSPSKSPS	S	677	Yes	Yes	Yes
ANP32A	ANP32A T15	LELRNRTPSDVKE	T	15	No	Yes	Yes
ARHGAP11A	ARHGAP11A S787	RIAKQQSLETCEK	S	787	No	Yes	Yes
BCL9	BCL9 S104	KRERSISADSFDQ	S	104	No	Yes	Yes
BCL9L	BCL9L S118	KRDRSVSVDSGEQ	S	118	No	No	Yes
BCLAF1	BCLAF1 S690	KKLRCDSADLRHD	S	690	No	Yes	Yes
BCLAF1	BCLAF1 S148	SSSRSSSPYSKSP	S	148	No	Yes	Yes
BCLAF1	BCLAF1 S496	VKKETQSPEQVKS	S	496	No	Yes	Yes
BCLAF1	BCLAF1 S531	STFREESPLRIKM	S	531	No	Yes	Yes
BCLAF1	BCLAF1 S177	GEPQEESPLKSKS	S	177	No	Yes	Yes
BRIP1	BRIP1 S988	KIVISRSTSPTFN	S	988	No	Yes	No
CALD1	CALD1 S789	SVDKVTSPTKVxx	S	789	No	No	Yes
CBX3	CBX3 S95	TKRKSLSDSESDD	S	95	No	Yes	Yes
CBX3	CBX3 S176	ERLTWHSCPEDEA	S	176	No	Yes	Yes
CCDC6	CCDC6 S244	PVSAPPSPRDISM	S	244	Yes	No	Yes
CDC42EP4	CDC42EP4 S142	PKSLSSSPVKKAN	S	142	No	No	Yes
CLDN6	CLDN6 S208	TSAPAISRGPSEY	S	208	No	No	Yes
CLDN6	CLDN6 S201	HYMARYSTSAPAI	S	201	No	No	Yes
CLDN6	CLDN6 S212	AISRGPSEYPTKN	S	212	No	No	Yes
CSNK1E	CSNK1E S363	QPAGNTSPRAISR	S	363	No	Yes	Yes
DDX21	DDX21 S121	TKNEEPSEEEIDA	S	121	No	Yes	No
DDX23	DDX23 S14	KKDRDASPSKEER	S	14	No	No	Yes
DPPA4	DPPA4 T215	ISARARTPEAVES	T	215	Yes	Yes	Yes
DPYSL2	DPYSL2 T509	VCEVSVTPKTVTP	T	509	Yes	Yes	Yes
DPYSL2	DPYSL2 T514	VTPKTVTPASSAK	T	514	Yes	Yes	Yes
DPYSL2	DPYSL2 S570	GRANITSLGxxxx	S	570	Yes	Yes	Yes
DPYSL3	DPYSL3 T623	VFDLTTTPKGGTP	T	623	Yes	Yes	Yes
DPYSL3	DPYSL3 S684	SNITSLSxxxxxx	S	684	Yes	Yes	Yes
DPYSL3	DPYSL3 S682	GRSNITSLSxxxx	S	682	Yes	Yes	Yes
DPYSL3	DPYSL3 S102	REPAPASPAPAGV	S	102	Yes	Yes	Yes
EIF4B	EIF4B S504	SDTEQQSPTSGGG	S	504	No	No	Yes
EIF4B	EIF4B S283	GRRAFGSGYRRDD	S	283	No	No	Yes
EIF4ENIF1	EIF4ENIF1 S951	RPSQRSSSPVGLA	S	951	No	No	Yes
EIF4ENIF1	EIF4ENIF1 S78	PASGRSSPVESLK	S	78	No	No	Yes
EIF4G2	EIF4G2 S395	VIQDRFSPTMGRH	S	395	No	Yes	Yes
ENSA	ENSA S132	LPQRKSSLVTSKL	S	132	No	Yes	Yes
F11R	F11R T294	EGEFKQTSSFLVx	T	294	No	No	Yes
FIP1L1	FIP1L1 S304	RYGRAESPDLRRL	S	304	No	Yes	No
GORASP2	GORASP2 S463	DANASESPxxxxx	S	463	No	No	Yes
GPS1	GPS1 S510	SPPREGSQGELTP	S	510	Yes	No	No
GSK3A	GSK3A Y279	GEPNVSYICSRYY	Y	279	No	Yes	Yes
GSK3B	GSK3B T7	MSGRPRTTSFAES	T	7	No	Yes	No
GTPBP1	GTPBP1 S24	MFAPEPSSPGAAR	S	24	Yes	No	Yes
GTPBP1	GTPBP1 S25	FAPEPSSPGAARA	S	25	Yes	No	Yes
ILF3	ILF3 S482	SSKGEDSAEETEA	S	482	No	Yes	Yes
LASP1	LASP1 S146	EPERRDSQDGSSY	S	146	No	Yes	No
NCOR1	NCOR1 S992	ECRSSTSPCGTSK	S	992	No	No	Yes
NCOR1	NCOR1 S2120	RPGSRVSPENLVD	S	2120	No	No	Yes
NKTR	NKTR S1146	AKVEETSPLGNAR	S	1146	No	Yes	Yes
NMT1	NMT1 S47	YNRGGLSPANDTG	S	47	No	No	Yes
NOLC1	NOLC1 S573	GKAAKNSEEEEEE	S	573	No	No	Yes
NOLC1	NOLC1 S548	KLKGKGSPRPQAP	S	548	No	No	Yes
NUP155	NUP155 S992	SKAAPQSPSVPKK	S	992	Yes	No	No
PARD3	PARD3 S383	YYSSRFSPDSQYI	S	383	Yes	No	No
PCBP1	PCBP1 S190	QPMPASSPVICAG	S	190	No	Yes	Yes
PCF11	PCF11 S511	RRQRSMSPTSTPK	S	511	No	Yes	No
PEA15	PEA15 S137	DIIRQPSEEEIIK	S	137	No	No	Yes
PGM2L1	PGM2L1 S175	GVMITASHNRKED	S	175	No	Yes	No
PLEKHG3	PLEKHG3 S618	SFSRRSSVAQEDS	S	618	No	Yes	Yes
PPFIBP1	PPFIBP1 S466	SLQKSSSLGNLKK	S	466	No	No	Yes
PPP1R10	PPP1R10 S382	DAKPVESPGDPNQ	S	382	No	Yes	No
PPP1R10	PPP1R10 S313	KKKKVLSPTAAKP	S	313	No	Yes	No
PRKAR1A	PRKAR1A S83	SREDEISPPPPNP	S	83	No	Yes	No
RBM14	RBM14 S582	YERTRLSPPRASY	S	582	No	No	Yes
RBM7	RBM7 S137	IQRSFSSPENFQR	S	137	No	No	Yes
RIF1	RIF1 S2393	IENKSLSPDEERL	S	2393	Yes	Yes	Yes
RPS3A	RPS3A S263	EPPVQESVxxxxx	S	263	Yes	Yes	Yes
SALL1	SALL1 S941	TQEFHKSPSIEEK	S	941	Yes	Yes	Yes
SALL2	SALL2 S790	AGRGSESGGEKAI	S	790	No	No	Yes
SET	SET S24	DGADETSEKEQQE	S	24	Yes	Yes	Yes
SF3B1	SF3B1 T244	RAKGSETPGATPG	T	244	No	No	Yes
SF3B1	SF3B1 S129	RRTMIISPERLDP	S	129	No	No	Yes
SF3B1	SF3B1 T235	SLRWDETPGRAKG	T	235	No	No	Yes
SGTA	SGTA T303	SQIRSRTPSASND	T	303	No	Yes	No
SGTA	SGTA S305	IRSRTPSASNDDQ	S	305	No	Yes	No
SGTA	SGTA S77	MPQDLRSPARTPP	S	77	No	Yes	No
SMARCAD1	SMARCAD1 T54	EVSRANTPDSDIT	T	54	Yes	Yes	Yes
SON	SON S1737	TLAALLSPKESSG	S	1737	No	No	Yes
SON	SON S1809	RDRSAASPVVSSM	S	1809	No	No	Yes
SPAG9	SPAG9 S332	RNVSTGSAENEEK	S	332	Yes	Yes	Yes
SPAG9	SPAG9 S733	RSASQSSLDKLDQ	S	733	Yes	Yes	Yes
SPAG9	SPAG9 S730	SKQRSASQSSLDK	S	730	Yes	Yes	Yes
TAF12	TAF12 S51	GAGGRLSPENNQV	S	51	Yes	Yes	Yes
TCF20	TCF20 S574	PPRLNASPAAREE	S	574	Yes	Yes	Yes
TCF20	TCF20 T1671	KGQRSLTPPPSST	T	1671	Yes	Yes	Yes
TCF20	TCF20 S1522	NDTVTISPKQEGF	S	1522	Yes	Yes	Yes
TFPT	TFPT S167	PEKETLSPPRRTP	S	167	Yes	No	Yes
TFPT	TFPT S180	APPEPGSPAPGEG	S	180	Yes	No	Yes
TLE3	TLE3 S203	SANNSVSPSESLR	S	203	Yes	Yes	Yes
TPX2	TPX2 S186	AEKNASSPEKAKG	S	186	No	No	Yes
TRA2A	TRA2A T202	ITKRAHTPTPGIY	T	202	Yes	Yes	No
VIM	VIM S339	LKGTNESLERQMR	S	339	No	Yes	Yes
VIM	VIM S459	QVINETSQHHDDL	S	459	No	Yes	Yes
VIM	VIM S73	AVRLRSSVPGVRL	S	73	No	Yes	Yes
VIM	VIM S56	RSLYASSPGGVYA	S	56	No	Yes	Yes
YAP1	YAP1 T110	HSRQASTDAGTAG	T	110	No	No	Yes
ZFP36L1	ZFP36L1 S92	FRDRSFSEGGERL	S	92	Yes	Yes	Yes
ZNF185	ZNF185 T479	QPADPSTPERQSS	T	479	No	No	Yes
ZNF185	ZNF185 S484	STPERQSSPSGSE	S	484	No	No	Yes
ZNF217	ZNF217 S407	RRAGAESPTMSVD	S	407	No	Yes	Yes
ZNRF2	ZNRF2 S135	DRPVGGSPGGPRL	S	135	No	No	Yes
