## Supplementary Tables for "The proteomic landscape and temporal dynamics of mammalian gastruloid development": Sup_Table13.csv

Name	Sequence	Target	Exon	Out of frame?	Pathogenic?	Conserved?	In all isoforms?	Specificity (MIT Specificity Score)	Efficiency (Doench 2016)	PCR off target?
RKG_COMMD10_gRNA1	TTGCCAAGAGCATACAACTG	COMMD10	ex4	no	no (VUS)	yes	yes	70	99	no
RKG_COMMD10_gRNA2	TCCAGCTACCTAAGACTCAG	COMMD10	ex4	no	no (VUS)	yes	yes	89	98	no
RKG_COMMD10_gRNA3	CTGAAGCATTTGTCAATACG	COMMD10	ex4	no	no (VUS)	yes	yes	90	99	no
RKG_COMMD10_gRNA4	AGTATGTTCTATACCTTACA	COMMD10	ex4	no	no (VUS)	yes	yes	81	91	no
RKG_COMMD10_gRNA5	CATAATAAAATACACGACCA	COMMD10	ex4	no	no (VUS)	yes	yes	96	92	no
RKG_COMMD10_gRNA6	CTATTTTAAGCACACCAATG	COMMD10	ex4	no	no (VUS)	yes	yes	76	98	no
RKG_COMMD9_gRNA1	AGTGTTTTAGACGGCCATAG	COMMD9	ex4	yes	no (VUS)	yes	yes	67	98	no
RKG_COMMD9_gRNA2	ACGTTGTAACTAAACAAAGG	COMMD9	ex4	yes	no (VUS)	yes	yes	67	98	no
RKG_COMMD9_gRNA3	CTCTCCAGTCCAGATCGACC	COMMD9	ex4	yes	no (VUS)	yes	yes	91	86	no
RKG_COMMD9_gRNA4	GCGGCTGATGCTGTCTGAGG	COMMD9	ex4	yes	no (VUS)	yes	yes	90	98	no
RKG_COMMD9_gRNA5	AAATGCTTGGTAAACACGGG	COMMD9	ex4	yes	no (VUS)	yes	yes	71	94	no
RKG_COMMD9_gRNA6	GATTAACTGCTCCAGCACTG	COMMD9	ex4	yes	no (VUS)	yes	yes	79	91	no
RKG_PRKACB_gRNA1	GAGCCTGTTAACTATAGCAG	PRKACB	ex6	yes	no (VUS)	yes	yes	75	91	no
RKG_PRKACB_gRNA2	GCCAAATGGAGTGTCTATCG	PRKACB	ex6	yes	no (VUS)	yes	yes	68	86	no
RKG_PRKACB_gRNA3	GCTGCATAGAACCGTGCATG	PRKACB	ex6	yes	no (VUS)	yes	yes	76	95	no
RKG_PRKACB_gRNA4	AGATGAGGTCTAGTGAATGG	PRKACB	ex6	yes	no (VUS)	yes	yes	73	98	no
RKG_PRKACB_gRNA5	GATGGTGCAACTAATGGCAG	PRKACB	ex6	yes	no (VUS)	yes	yes	70	96	no
RKG_DPYSL4_gRNA1	GTACCAACCAGGGACCTGAG	DPYSL4	ex4	yes	no (VUS)	yes	yes	76	99	no
RKG_DPYSL4_gRNA2	CGAGGAGCTAGTCCAGTGAG	DPYSL4	ex4	yes	no (VUS)	yes	yes	71	100	no
RKG_DPYSL4_gRNA3	GAAAACCTCATCGTCCCTGG	DPYSL4	ex4	yes	no (VUS)	yes	yes	72	89	no
RKG_DPYSL4_gRNA4	CGACTTCTGTCAGGGCACCA	DPYSL4	ex4	yes	no (VUS)	yes	yes	90	91	no
RKG_DPYSL4_gRNA5	GAGCTGGCTACTAGTGCCCA	DPYSL4	ex4	yes	no (VUS)	yes	yes	85	96	no
RKG_DPYSL4_gRNA6	TTCCAGATATGAAGCTTCCG	DPYSL4	ex4	yes	no (VUS)	yes	yes	85	94	no
