## Supplementary Tables for "The proteomic landscape and temporal dynamics of mammalian gastruloid development": Sup_Table14.csv

Target	Host species	Type	Conjugation	Manufacturer
H2A.X pS139	Rabbit	Primary	PE	CellSignaling Technology
ATP5F1A	Mouse	Primary		Abcam
SOX2	Rabbit	Primary		Abcam
Anti Mouse 647	Mouse	Secondary	Alexa Fluor 647
